# Decoding ATG9A Variation: A Comprehensive Structural Investigation of All Missense Variants

**DOI:** 10.64898/2026.02.03.703515

**Authors:** Mattia Utichi, Henri-Baptiste Marjault, Matteo Tiberti, Elena Papaleo

## Abstract

Macroautophagy (hereafter autophagy) is a cellular recycling pathway that requires different ATG (autophagy-related) proteins to generate double-membraned autophagosomes. ATG9A, a multi-spanning membrane protein, plays a crucial role in this process as the only transmembrane component of the core autophagy machinery. ATG9A functions as a lipid scramblase, redistributing lipids between membrane leaflets for the expanding autophagosome membrane. Structural studies have revealed that ATG9A forms a homotrimer with an interlocked domain-swapped architecture and a network of internal hydrophilic cavities. This configuration underlies its role in lipid transfer and membrane remodeling together with the lipid transporter ATG2A. ATG9A dysfunction has also been linked to human disease, as specific ATG9A mutations cause neurodevelopmental or neurodegenerative phenotypes. Additionally, ATG9A is altered in cancer, promoting pro-tumorigenic traits. However, most missense variants in ATG9A remain uncharacterized, posing a significant challenge for interpreting genomic data. In this study, we employed *in silico* saturation mutagenesis approach using the MAVISp (Multi-layered Assessment of VarIants by Structure) framework to predict the impact of every missense mutation in ATG9A. By analyzing multiple structural assemblies of ATG9A (monomer, trimer, and the ATG9A-ATG2A complex), we evaluated diverse mechanistic indicators of variant impact, including protein stability, long-range conformational changes, effects on multimerization interfaces, and alterations in post-translational modifications. We integrated the structure-based predictions with Variant Effect Predictors from recent deep-learning or evolutionary-based models and cross-referenced known variants catalogued in ClinVar, COSMIC, and cBioPortal. Finally, we predicted mechanistic indicators for all possible variants with structural coverage not yet reported in the disease-related databases supported by MAVISp. Our analyses identified a group of potentially damaging variants in ATG9A and the possible molecular mechanisms underlying their effects. Together, this work provides a roadmap for interpreting missense variants in autophagy regulators and highlights specific ATG9A mutations that deserve further investigation in the context of human disease.
