## Supplemental Table 1 for "Decoding ATG9A Variation: A Comprehensive Structural Investigation of All Missense Variants"

### Sheet: Sheet1
Mutation	Mutation sources	Stability (FoldX5, kcal/mol) [md]	Stability (RaSP, kcal/mol) [md]	Stability (Rosetta Cartddg 2020, kcal/mol) [md]	Stability (FoldX5, kcal/mol) [md] - st.dev.	Stability (RaSP, kcal/mol) [md] - st.dev.	Stability (Rosetta Cartddg 2020, kcal/mol) [md] - st.dev.
L43H	cBioPortal,saturation	2.807	1.901	4.152	0.02	0.52	0.959
R211C	cBioPortal,saturation	1.247	2.2	2.135	0.812	0.395	0.579
R214H	cBioPortal,COSMIC,saturation	3.414	0.58	2.176	1.968	0.155	1.357
R214S	cBioPortal,saturation	2.17	1.556	2.219	1.193	0.045	1.032
V223A	cBioPortal,COSMIC,saturation	1.986	2.651	2.093	0.588	0.303	0.326
V223F	cBioPortal,COSMIC,saturation	3.832	0.972	2.399	3.348	0.858	0.273
Y339S	COSMIC,saturation	3.524	2.793	3.315	0.57	0.42	0.129
R341H	cBioPortal,saturation	2.256	1.339	1.967	2.729	0.211	1.393
R353H	cBioPortal,COSMIC,saturation	4.403	1.217	1.286	0.762	0.293	0.505
G357V	cBioPortal,saturation	2.629	3.101	1.3	2.377	2.399	1.318
P426S	COSMIC,saturation	2.039	0.519	1.349	0.737	0.071	0.562
P434S	cBioPortal,COSMIC,saturation	2.943	0.753	1.037	0.084	0.357	0.151
