## Supplemental Table 2 for "Decoding ATG9A Variation: A Comprehensive Structural Investigation of All Missense Variants"

### Sheet: selected_experiments
Mutation	MD replicate	Mechanistic Indicator	Classification FoldX/RaSP	Classification FoldX/Rosetta
L168P	replicate 1	Stability	Destabilizing	-
L168P	replicate 2	Stability	Destabilizing	-
L168P	replicate 3	Stability	Destabilizing	Destabilizing
Y339S	replicate 1	Stability	Destabilizing	-
Y339S	replicate 2	Stability	Uncertain	-
Y339S	replicate 3	Stability	Uncertain	Destabilizing
G357D	replicate 1	Stability	Destabilizing	-
G357D	replicate 2	Stability	Destabilizing	-
G357D	replicate 3	Stability	Destabilizing	Destabilizing
H429G	replicate 1	Local Int.	-	Destabilizing
H429G	replicate 2	Local Int.	-	Neutral
H429G	replicate 3	Local Int.	-	Destabilizing
